# Integrated molecular analysis identifies a conserved pericyte gene signature in zebrafish

**DOI:** 10.1101/2021.09.13.459947

**Authors:** Yu-Huan Shih, Daneal Portman, Feston Idrizi, Ann Grosse, Nathan D. Lawson

## Abstract

Pericytes reside in capillary beds where they share a basement membrane with endothelial cells and regulate their function. However, little is known about embryonic pericyte development, in part, due to lack of specific molecular markers and genetic tools. Here, we applied single cell RNA-sequencing (scRNA-seq) of *platelet derived growth factor beta (pdgfrb)*-positive cells to molecularly characterize pericytes in zebrafish larvae. scRNA-seq revealed zebrafish cells expressing mouse pericyte gene orthologs while comparison to bulk RNA-seq from wild type and *pdgfrb* mutant larvae further refined a pericyte geneset. Subsequent integration with mouse pericyte scRNA-seq profiles revealed a core set of conserved pericyte genes. Using transgenic reporter lines, we validated pericyte expression of two genes identified in our analysis: *NDUFA4 mitochondrial complex associated like 2a* (*ndufa4l2a*), and *potassium voltage-gated channel, Isk-related family, member 4* (*kcne4*). Both reporter lines exhibited pericyte expression in multiple anatomical locations, while *kcne4* was also detected in a subset of vascular smooth muscle cells. Thus, our integrated molecular analysis revealed a molecular profile for zebrafish pericytes and allowed us to develop new tools to observe these cells *in vivo*.

**SUMMARY STATEMENT:** An integrated molecular analysis in zebrafish identifies new molecular markers for pericytes.
