## Supplementary material for "Integrated molecular analysis identifies a conserved pericyte gene signature in zebrafish": Table S3

### Sheet: Table S3
		Table S3. Integrated bulk and scRNA-seq output for zebrafish pericyte genes

### Sheet: pericyte gene integrated data
	pdgfrb:egfp wild type scRNAseq				pdgfrb:citrine pos/neg bulk RNAseq		pdgfrb:citrine-pos wild type/um148 mutant			mouse brain vascular scRNAseq : pericyte cluster data				mouse lung vascular scRNAseq : pericyte cluster data
Dr gene	log2 FC	adjP	pct.1	pct.2	log2 FC	adjP	log2 FC	adjP	Mm gene	log2 FC	adjP	pct.1	pct.2	log2 FC	adjP	pct.1	pct.2
igfbp7	3.19974	1.6e-40	0.841	0.241	2.63525	4.68744e-06	-0.987608	0.0973053	Igfbp7	0.775712	7.02823e-109	1	0.938	NA	NA	NA	NA
rgs5a	3.01643	5.44e-18	0.696	0.285	2.4001	1.9631e-05	-0.944977	0.12433	Rgs5	1.67261	2.07879e-209	1	0.353	NA	NA	NA	NA
rasl12	2.54058	1.15e-115	0.725	0.059	4.61193	9.12339e-18	-0.92082	0.0850802	Rasl12	NA	NA	NA	NA	2.63211	2.74961e-55	0.857	0.152
ndufa4l2a	2.32279	1.13e-239	0.449	0.01	3.60836	4.37813e-11	-1.72777	0.000197124	Ndufa4l2	1.54036	7.59447e-246	0.981	0.292	2.06048	2.34784e-66	0.929	0.165
ednraa	2.13296	5.42e-42	0.812	0.21	3.88897	2.02674e-25	-0.155883	0.788163	Ednra	1.0328	2.17817e-81	0.627	0.228	2.70257	7.88012e-45	0.943	0.271
pdgfrb	2.06167	2.59e-33	0.812	0.262	3.83958	6.77449e-25	-1.20537	0.00139679	Pdgfrb	1.92692	1.53931e-237	1	0.357	4.23812	3.62396e-47	1	0.469
rgs5b	2.0557	2.95e-15	0.623	0.196	3.05565	1.5707e-05	-2.97282	0.0377393	Rgs16	NA	NA	NA	NA	NA	NA	NA	NA
il11a	2.00868	2.23e-44	0.478	0.062	4.38161	0.00492072	-3.4557	1.05781e-09	Il11	NA	NA	NA	NA	NA	NA	NA	NA
kcne4	1.99713	8.64e-49	0.493	0.057	4.9059	4.8173e-22	-2.1536	4.21326e-06	Kcne4	1.39956	6.93844e-90	0.566	0.185	NA	NA	NA	NA
nid1b	1.99013	5.61e-26	0.826	0.331	3.39143	3.64419e-19	-0.2968	0.5276	Nid1	1.27812	1.55398e-98	0.8	0.378	1.31074	7.45049e-15	0.943	0.598
pcdh18a	1.96682	9.15e-92	0.681	0.065	2.73145	1.35875e-20	-0.295572	0.490539	Pcdh18	1.29297	6.32675e-120	0.73	0.246	3.72572	1.26979e-61	1	0.255
notch3	1.95376	1.52e-31	0.826	0.251	1.11489	2.56037e-05	0.110617	0.834653	Notch3	0.977502	1.61725e-142	0.947	0.324	3.34268	6.92354e-87	1	0.151
XLOC-016094	1.94343	1.46e-39	0.565	0.098	ND	ND	ND	ND	NA	NA	NA	NA	NA	NA	NA	NA	NA
si:dkey-238c7.16	1.8962	4.28e-32	0.638	0.15	4.32046	1.44215e-26	-0.758878	0.14959	NA	NA	NA	NA	NA	NA	NA	NA	NA
zgc:158343	1.86081	2.71e-08	0.884	0.61	2.62989	0.000691521	-2.84789	0.0609102	Ier3	NA	NA	NA	NA	NA	NA	NA	NA
rbpms2b	1.79553	2.11e-61	0.681	0.093	2.69366	5.88593e-08	-1.02046	0.0531278	Rbpms2	NA	NA	NA	NA	NA	NA	NA	NA
BX088707.3	1.7577	1.8e-40	0.754	0.163	3.78508	1.04866e-12	-0.817205	0.24075	NA	NA	NA	NA	NA	NA	NA	NA	NA
bgnb	1.73888	2.29e-30	0.58	0.121	3.09417	1.24476e-08	-0.993488	0.0966278	Bgn	1.45203	3.41689e-167	0.946	0.354	NA	NA	NA	NA
sept15	1.60176	2.1e-18	0.783	0.358	2.24969	1.17292e-12	0.0125698	0.986075	Septin7	NA	NA	NA	NA	NA	NA	NA	NA
zeb2a	1.5011	1.06e-22	0.638	0.183	1.14109	0.000996508	-0.0914541	0.873764	Zeb2	NA	NA	NA	NA	1.33555	1.80721e-13	0.914	0.514
sat1a.2	1.49889	1.32e-18	1	0.789	2.03649	0.000145491	-2.00474	4.36531e-08	Sat1	NA	NA	NA	NA	NA	NA	NA	NA
kcnj8	1.47666	4.06e-115	0.551	0.033	5.00243	1.8428e-33	-1.05005	0.0188124	Kcnj8	2.35081	2.63944e-290	0.987	0.29	NA	NA	NA	NA
itga4	1.46318	4.57e-22	0.507	0.121	3.26503	4.09227e-13	0.00357311	0.996795	Itga4	0.896392	3.62051e-36	0.419	0.19	1.18021	7.0868e-14	0.471	0.123
tfpia	1.37198	3.7e-11	0.594	0.235	3.509	1.27799e-15	-0.477809	0.296895	Tfpi	1.37048	1.52522e-66	0.588	0.265	NA	NA	NA	NA
arl5c	1.33164	3.79e-16	0.565	0.181	1.32127	0.0171192	-1.86962	0.0019536	Arl5c	NA	NA	NA	NA	NA	NA	NA	NA
im:7152348	1.30769	1.57e-08	0.565	0.244	1.9019	0.000100669	-2.25653	0.00074939	NA	NA	NA	NA	NA	NA	NA	NA	NA
pcdh1b	1.28812	2.7e-38	0.507	0.076	0.831306	0.0726113	0.534172	0.187935	Pcdh1	NA	NA	NA	NA	NA	NA	NA	NA
lamb1b	1.28728	8.54e-18	0.638	0.205	3.21503	6.50163e-22	-0.0664915	0.91767	Lamb1	0.949433	1.04678e-62	0.419	0.132	1.74273	4.51045e-23	0.929	0.363
mylka	1.24352	6.54e-14	0.435	0.115	2.47545	2.06269e-08	-0.237753	0.59974	Mylk	NA	NA	NA	NA	1.40058	3.1141e-23	1	0.531
mcamb	1.22305	3.28e-08	0.304	0.08	2.2301	2.50722e-11	-0.584504	0.309016	Mcam	0.782399	1.82666e-76	0.798	0.356	2.048	1.83574e-26	0.986	0.513
tm4sf18	1.21953	5.39e-30	0.493	0.088	3.06214	3.91512e-09	-1.90669	6.92698e-11	Tm4sf1	NA	NA	NA	NA	NA	NA	NA	NA
ddx5	1.21929	1.64e-09	0.928	0.82	0.986634	0.0361026	-0.651086	0.200993	Ddx5	NA	NA	NA	NA	NA	NA	NA	NA
oaz2a	1.20268	3.95e-24	0.42	0.076	2.47282	6.58071e-09	-0.340299	0.548538	Oaz2	NA	NA	NA	NA	0.869739	2.9883e-11	0.886	0.628
marcksl1b	1.19923	2.68e-05	0.899	0.726	0.196315	0.725684	-0.425887	0.44933	Marcksl1	NA	NA	NA	NA	NA	NA	NA	NA
tgfb3	1.19333	1.18e-12	0.652	0.272	2.1859	3.86955e-08	-0.122605	0.819444	Tgfb3	NA	NA	NA	NA	NA	NA	NA	NA
si:ch73-335l21.4	1.14583	5.47e-07	0.855	0.562	2.217	0.215723	-2.06228	0.120574	NA	NA	NA	NA	NA	NA	NA	NA	NA
tpm4a	1.12875	4.53e-13	0.928	0.614	2.18482	1.21745e-08	-0.686804	0.0283916	Tpm4	NA	NA	NA	NA	NA	NA	NA	NA
col4a1	1.12536	8.5e-08	0.783	0.429	2.59881	4.69551e-21	-0.191575	0.71559	Col4a1	NA	NA	NA	NA	1.90567	5.90013e-28	1	0.941
sept2	1.11799	1.03e-11	0.71	0.355	1.95307	1.29913e-08	-0.363114	0.404112	Septin2	NA	NA	NA	NA	NA	NA	NA	NA
lama4	1.1171	8.48e-09	0.609	0.28	2.77409	2.63562e-19	-0.285459	0.484808	Lama4	0.843103	8.20237e-27	0.616	0.399	1.30595	2.15436e-12	0.943	0.491
cald1a	1.09574	3.11e-12	0.783	0.428	2.57363	4.58207e-17	-0.803407	0.0283628	Cald1	1.67464	6.59534e-196	0.997	0.525	1.70526	5.27809e-24	0.986	0.575
lamc3	1.08659	3.57e-06	0.536	0.241	3.2149	1.25604e-16	0.314891	0.480062	Lamc3	0.903963	2.90877e-83	0.631	0.229	NA	NA	NA	NA
BX571719.1	1.08393	1.54e-55	0.304	0.02	4.02801	1.87074e-10	-1.31713	0.0187493	NA	NA	NA	NA	NA	NA	NA	NA	NA
cox4i2	1.07723	4.96e-14	0.652	0.234	1.42169	1.87159e-06	-0.349167	0.404325	Cox4i2	1.13919	2.09457e-183	0.914	0.279	3.86501	1.19906e-103	0.986	0.113
rasgef1ba	1.07337	3.67e-06	0.522	0.239	0.62248	0.142099	-0.574274	0.258134	Rasgef1b	NA	NA	NA	NA	NA	NA	NA	NA
btg2	1.05145	0.00669561	0.884	0.747	1.90276	0.168975	-1.15331	0.141776	Btg2	NA	NA	NA	NA	NA	NA	NA	NA
sept10	1.04802	0.00014697	0.652	0.464	1.90798	1.35221e-09	-0.731733	0.0292612	Septin10	NA	NA	NA	NA	NA	NA	NA	NA
fermt2	1.04576	3.01e-08	0.58	0.268	1.91014	8.70796e-07	-0.27821	0.62234	Fermt2	NA	NA	NA	NA	2.01663	2.91696e-25	1	0.649
ets1	1.04405	7.33e-12	0.464	0.14	2.56298	9.81461e-14	0.147807	0.813647	Ets1	NA	NA	NA	NA	NA	NA	NA	NA
itga1	1.02339	2.54e-15	0.507	0.137	2.54888	4.23277e-12	-0.476809	0.388438	Itga1	1.03702	2.08774e-58	0.925	0.754	1.42518	1.55096e-16	0.971	0.674
rbpms2a	1.01985	1.49e-09	0.536	0.191	3.09171	1.51853e-16	0.455099	0.379822	Rbpms2	NA	NA	NA	NA	NA	NA	NA	NA
pim1	1.0144	0.00732493	0.768	0.555	1.23493	0.0237725	-1.29018	0.0424134	Pim1	NA	NA	NA	NA	NA	NA	NA	NA
epas1b	1.00464	1.17e-16	0.391	0.084	2.37723	1.75091e-05	-0.671545	0.208118	Epas1	NA	NA	NA	NA	NA	NA	NA	NA
cyp2ad3	1.00014	6.21e-08	0.739	0.401	1.7489	3.73162e-07	-0.148095	0.858603	NA	NA	NA	NA	NA	NA	NA	NA	NA
sdc4	0.996691	6e-09	0.986	0.84	2.18157	0.000393607	-1.01677	0.00692749	Sdc4	NA	NA	NA	NA	NA	NA	NA	NA
sik1	0.990476	6.77e-06	0.551	0.262	1.48679	0.017439	-0.953447	0.081752	Sik1	0.834807	5.90103e-38	0.844	0.681	NA	NA	NA	NA
tuba8l3	0.989682	6.57e-10	0.652	0.283	0.625129	0.177464	-0.541095	0.275394	Tuba4a	NA	NA	NA	NA	NA	NA	NA	NA
tmem176l.1	0.989588	1.23e-09	0.783	0.472	1.71453	4.25766e-05	-0.686571	0.0529479	Tmem176a	NA	NA	NA	NA	NA	NA	NA	NA
csrnp1b	0.982566	0.00365254	0.725	0.512	2.07306	4.45118e-06	-1.50222	0.00232853	Csrnp1	NA	NA	NA	NA	NA	NA	NA	NA
pfkfb3	0.977916	0.0120277	0.319	0.131	1.80625	0.00252745	-1.92885	1.94517e-06	Pfkfb3	NA	NA	NA	NA	NA	NA	NA	NA
ramp2	0.971911	0.00512065	0.478	0.251	2.98856	3.53018e-13	-0.930362	0.0472862	Ramp2	NA	NA	NA	NA	NA	NA	NA	NA
lamb1a	0.964482	1.99e-07	0.623	0.301	2.34937	4.71824e-13	-0.102215	0.834653	Lamb1	0.949433	1.04678e-62	0.419	0.132	1.74273	4.51045e-23	0.929	0.363
msna	0.962905	1.83e-08	0.928	0.73	1.29108	0.000515378	-0.850441	0.00299756	Rdx	NA	NA	NA	NA	NA	NA	NA	NA
lbh	0.957759	1.35e-13	0.464	0.128	2.65988	8.23172e-07	-0.818073	0.208118	Lbh	NA	NA	NA	NA	NA	NA	NA	NA
adora2b	0.947005	2.89e-26	0.406	0.066	1.1326	0.00700043	-0.144524	0.847949	Adora2b	NA	NA	NA	NA	NA	NA	NA	NA
higd1a	0.936059	2.18e-05	0.899	0.706	1.32102	0.0138035	-1.39615	0.000197808	Higd1a	NA	NA	NA	NA	NA	NA	NA	NA
cdkn1cb	0.934612	7.89e-05	0.536	0.263	2.30573	0.000542125	-2.48289	0.00102031	Cdkn1c	NA	NA	NA	NA	1.46584	1.3243e-21	0.714	0.233
cd248a	0.924232	3.75e-10	0.435	0.128	2.89411	3.46257e-20	-0.152583	0.778248	Cd248	1.44462	6.99758e-174	0.872	0.272	NA	NA	NA	NA
myl9b	0.914949	1.7e-06	0.623	0.332	2.20569	8.33328e-05	0.0317861	0.964497	Myl9	NA	NA	NA	NA	NA	NA	NA	NA
actb1	0.907318	5.5e-10	1	0.947	1.08722	0.0115729	-1.06221	0.0158865	Actg1	NA	NA	NA	NA	NA	NA	NA	NA
id3	0.901793	0.0004587	0.681	0.387	1.836	6.56466e-06	-0.764215	0.194805	Id3	NA	NA	NA	NA	NA	NA	NA	NA
btg1	0.897651	3.64e-05	0.942	0.813	0.982914	0.0303665	-0.569594	0.0989887	Btg1	NA	NA	NA	NA	NA	NA	NA	NA
oxnad1	0.890081	1.82e-07	0.319	0.091	-0.367361	0.501747	0.450672	0.478713	Oxnad1	NA	NA	NA	NA	NA	NA	NA	NA
plpp2a	0.881257	4.06e-33	0.362	0.044	2.24829	3.31235e-06	2.98091	1.72529e-11	Plpp2	NA	NA	NA	NA	NA	NA	NA	NA
pitx2	0.880077	4.79e-13	0.261	0.047	1.62685	0.00182849	0.689119	0.263163	Pitx2	NA	NA	NA	NA	NA	NA	NA	NA
apof	0.879386	1.02e-18	0.348	0.06	3.67125	1.02472e-10	0.405798	0.330788	Apof	NA	NA	NA	NA	NA	NA	NA	NA
si:dkey-177p2.6	0.875633	3.87e-05	0.739	0.515	1.30639	0.00840754	-0.352651	0.539046	NA	NA	NA	NA	NA	NA	NA	NA	NA
tbx2b	0.873066	9.21e-05	0.304	0.098	1.28443	0.000113059	-0.277755	0.507982	Tbx2	NA	NA	NA	NA	3.28208	3.90641e-52	1	0.334
hey1	0.87278	5.89e-13	0.449	0.125	2.18431	1.46025e-05	-1.20007	0.0105487	Hey1	NA	NA	NA	NA	NA	NA	NA	NA
prkar1aa	0.864999	0.00488665	0.493	0.284	2.08359	1.62575e-09	-0.807523	0.0221855	Prkar1a	NA	NA	NA	NA	NA	NA	NA	NA
ntn1a	0.855996	4.1e-05	0.42	0.161	1.69808	1.49824e-08	0.291027	0.678712	Ntn1	1.36713	1.05407e-131	0.662	0.199	NA	NA	NA	NA
fhl3b	0.85397	3.76e-15	0.377	0.082	2.50989	2.18876e-15	-1.34954	0.00093318	Fhl3	NA	NA	NA	NA	NA	NA	NA	NA
slc29a1a	0.850045	6.92e-05	0.362	0.133	2.04001	1.36367e-08	0.284874	0.672014	Slc29a1	NA	NA	NA	NA	NA	NA	NA	NA
ubc	0.84946	6.02e-05	0.899	0.934	1.08966	0.00230931	-1.26154	0.000292191	Ubc	NA	NA	NA	NA	NA	NA	NA	NA
angpt2b	0.849291	1.89e-96	0.29	0.01	3.19347	4.09227e-13	-0.0964613	0.900254	Angpt2	NA	NA	NA	NA	1.24366	7.34591e-12	0.586	0.202
zgc:153867	0.84131	1.04e-08	0.957	0.818	1.44167	4.08183e-05	-0.651566	0.043108	Myl6	NA	NA	NA	NA	NA	NA	NA	NA
mrc2	0.836664	0.00157922	0.391	0.17	2.43347	3.00683e-08	-0.453655	0.312508	Mrc2	1.06136	4.051e-101	0.561	0.163	NA	NA	NA	NA
zgc:174863	0.829002	5.25e-06	0.391	0.142	1.79719	3.07049e-08	-0.55906	0.288989	NA	NA	NA	NA	NA	NA	NA	NA	NA
sh3bp5la	0.826757	0.00017979	0.464	0.213	1.26068	0.0184646	-1.26539	0.0200042	Sh3bp5l	NA	NA	NA	NA	NA	NA	NA	NA
foxc1b	0.823675	6.29e-09	0.464	0.154	2.7855	1.55687e-13	0.410167	0.290665	Foxc1	NA	NA	NA	NA	NA	NA	NA	NA
ebf1a	0.821653	2.92e-06	0.507	0.209	1.48015	5.51951e-08	-0.022804	0.965656	Ebf1	NA	NA	NA	NA	1.37252	1.20414e-15	0.7	0.273
adam8a	0.81534	3.51e-08	0.435	0.148	3.03681	4.65811e-08	-1.1561	0.0604096	Adam8	NA	NA	NA	NA	NA	NA	NA	NA
znf536	0.80676	2.05e-12	0.406	0.103	0.689237	0.0868054	0.200851	0.726564	Zfp536	NA	NA	NA	NA	NA	NA	NA	NA
adgra3	0.804466	4e-10	0.319	0.079	1.53042	1.4721e-05	0.00808565	0.990578	Adgra3	NA	NA	NA	NA	NA	NA	NA	NA
vegfaa	0.796584	0.00183028	0.391	0.166	2.01337	1.73753e-09	-1.12177	0.00505452	Vegfa	NA	NA	NA	NA	NA	NA	NA	NA
mcl1b	0.792397	0.0395133	0.71	0.529	1.6936	1.73579e-05	-0.918064	0.0290944	Mcl1	NA	NA	NA	NA	NA	NA	NA	NA
dlc1	0.788337	0.0361071	0.464	0.251	2.10755	8.49623e-13	-0.250774	0.551504	Dlc1	1.2412	3.61592e-59	0.869	0.724	NA	NA	NA	NA
ptenb	0.787793	0.00024653	0.652	0.382	0.797175	0.0029188	-0.098054	0.840709	Pten	0.826584	1.58526e-42	0.612	0.334	1.41668	2.40803e-20	0.886	0.374
BX957346.1	0.785397	9.65e-09	0.348	0.096	2.08978	9.72473e-12	-0.0580266	0.91277	NA	NA	NA	NA	NA	NA	NA	NA	NA
s1pr1	0.778292	4.3e-10	0.449	0.137	0.54503	0.163872	-0.990469	0.00251106	S1pr1	NA	NA	NA	NA	NA	NA	NA	NA
si:ch211-286o17.1	0.777818	0.00084727	0.623	0.338	1.95921	4.09132e-07	0.0755444	0.918193	Cd34	NA	NA	NA	NA	NA	NA	NA	NA
crim1	0.773348	0.00839011	0.551	0.318	1.10703	0.00314746	0.269327	0.618232	Crim1	NA	NA	NA	NA	2.57243	1.08003e-35	0.971	0.445
gpnmb	0.764786	1.46e-08	0.464	0.159	-1.06474	0.0466731	1.15747	0.0627857	Gpnmb	NA	NA	NA	NA	NA	NA	NA	NA
aif1l	0.756268	0.00140888	0.435	0.195	0.471552	0.218013	-0.139841	0.78857	Aif1l	1.0439	5.09701e-39	0.583	0.332	NA	NA	NA	NA
tln1	0.756004	6.68e-05	0.783	0.515	1.52605	2.74262e-07	0.47579	0.14301	Tln1	NA	NA	NA	NA	0.898509	3.85549e-07	0.929	0.731
