## Supplementary material for "Integrated molecular analysis identifies a conserved pericyte gene signature in zebrafish": Table S5

### Sheet: Sheet1
primer name	primer sequence
pBelo_pGEMT-F	TAGAACGGAGTAACCTCGGTGTGCGGTTGTATGCCTGCTGTGGATTGCTGCCTCACTATAGGGCGAATTGG
pBelo_pGEMT-R	TACCGAGCTCGAATTCGCCCTATAGTGAGTCGTATTACAATTCACTGGCCTGCATCCAACGCGTTGGGAG
kcne4-e1-F	CATTTGAACAAGTGACTGCTCT
kcne4-e1-R	GATCCCGATGAGGAAAACTC
kcne4_sfGFP_f	AAAACTCTTGTGTTATCATTCCACAGGTAACAGTTCCTGTTTCTGTCGTTGCCACCATGTCCAAAGGAGAAGAGCTGTTC
kcne4_FRT-Amp_R	GGGATTCTGCTGTTCTGAGGCGATGAAAGCGCGGTGGCGTTGCGCGCCAAGTAATACGACTCACTATAGGGC
ndufa4l2a-e1-F	CAAGAACTCCACGGCAAATA
ndufa4l2a-e1-R	AAATAATAGTGCGCTGAAGCA
ndufa4l2a_sfGFP_F1	CACACACTCTCTCGCGTCTCAGTTGTGCTGAGACTTCTGCTCCTGTAAAGGCCGCCACCATGTCCAAAGGAGAAGAGCTGTTC
ndufa4l2a_FRT-Amp_R1	ATACTCACTCCTGGGTGTTTCTTGACCTGATCTCGAACTTTCCGCAGCAGGTAATACGACTCACTATAGGGC
